# Divergent mutational processes distinguish hypoxic and normoxic tumours

**DOI:** 10.1101/531996

**Authors:** Vinayak Bhandari, Constance H. Li, Robert G. Bristow, Paul C. Boutros, on behalf of the PCAWG Network

## Abstract

Many primary tumours have low levels of molecular oxygen (hypoxia). Hypoxic tumours are more likely to metastasize to distant sites and respond poorly to multiple therapies. Surprisingly, then, the pan-cancer molecular hallmarks of tumour hypoxia remain poorly understood, with limited understanding of its associations with specific mutational processes, non-coding driver genes and evolutionary features. To fill this gap, we quantified hypoxia in 1,188 tumours spanning 27 cancer types. We show that elevated hypoxia is associated with increased mutational load across cancers, irrespective of the underlying mutational class. The proportion of mutations attributed to several mutational signatures of unknown aetiology are directly associated with the level of hypoxia, suggesting underlying mutational processes for these signatures. At the gene level, driver mutations in *TP53, MYC* and *PTEN* are enriched in tumours with high hypoxia, and mutations in *PTEN* interact with hypoxia to direct the evolutionary trajectory of tumours. Overall, this work demonstrates that hypoxia plays a critical role in shaping the genomic landscape of cancer.
