## Supplementary Table 1 for "Divergent mutational processes distinguish hypoxic and normoxic tumours"

Cancer Type	Description
Biliary-AdenoCA	Biliary Adenocarcinoma
Bladder-TCC	Bladder Transitional Cell Carcinoma
Breast-AdenoCA	Breast Adenocarcinoma
Breast-LobularCA	Breast Lobular Carcinoma
CNS-GBM	CNS Diffuse Glioma
CNS-Oligo	CNS Diffuse Glioma
Cervix-AdenoCA	Cervix Adenocarcinoma
Cervix-SCC	Cervix Squamous Cell Carcinoma
ColoRect-AdenoCA	Colon/Rectum Adenocarcinoma
Eso-AdenoCA	Esophagus Adenocarcinoma
Head-SCC	Head/Neck Squamous Cell Carcinoma
Kidney-ChRCC	Kidney Renal Cell Carcinoma (Distal Tubules)
Kidney-RCC	Kidney Renal Cell Carcinoma (Proximal Tubules)
Liver-HCC	Liver Hepatocellular Carcinoma
Lung-AdenoCA	Lung Adenocarcinoma
Lung-SCC	Lung Squamous Cell Carcinoma
Lymph-BNHL	Lymphoid Mature B-Cell Lymphoma
Lymph-CLL	Lymphoid Chronic Lymphocytic Leukemia
Ovary-AdenoCA	Ovary Adenocarcinoma
Panc-AdenoCA	Pancreas Adenocarcinoma
Prost-AdenoCA	Prostate Adenocarcinoma
Skin-Melanoma	Skin Melanoma
SoftTissue-Leiomyo	Bone/SoftTissue Sarcoma, Soft Tissue
SoftTissue-Liposarc	Bone/SoftTissue Liposarcoma, Soft Tissue
Stomach-AdenoCA	Stomach Adenocarcinoma
Thy-AdenoCA	Thyroid Adenocarcinoma
Uterus-AdenoCA	Uterus Adenocarcinoma
