## Supplementary Table 3 for "Divergent mutational processes distinguish hypoxic and normoxic tumours"

0	0.1	0.2	0.3	0.4	0.5	0.6	0.7	0.8	0.9	1
Total SV, deletions	0	1	3	6	11.6	20	29	42	62	88	456
Total PGA, loss	0	0.602854281989585	5.12909516103201	6.09072519641639	9.20377899810469	14.188128300802	19.9521928741779	26.2679645497569	31.8112632196692	39.6352459113745	60.5275567997288
Total PGA	0	5.01055278773968	8.67740448294014	14.2050376097522	20.5372685950944	27.9897833386995	36.7866086549446	45.1473959631834	54.3345910908549	64.9330987019947	92.4076728913777
Total SV, duplications	0	0	1	2	5	9	15	24	45	96	810
Average CNA length	0	1855150.85545331	3704750.10885949	5189441.91650404	6676190.09759563	8482854.59292035	11025732.6946875	14659939.7310909	19718034.9277778	29191027.0385965	75185279.5
Average CNA length, loss	0	1629218.12727273	4080139.93716216	5770853.78829299	7704685.97307018	9575364.92156863	12071234.04	15414900.7848276	21697103.0389611	31149235	87799926
Average CNA length, gain	0	0	814276.733333334	2003846.59045982	3148884.97429668	4594183.29268293	6418734.6557493	9529724.02024691	15160016.4572358	23260391.2355401	97344064
SNV per megabase	0.0148829576200904	0.704796321640131	1.10684658677716	1.47407921834779	1.92966517949951	2.47329026037455	3.13726237614134	4.12147412847759	6.05017860296098	11.5704166996574	864.896356808376
Total PGA, gain	0	0	0.844478367805297	3.84064155987063	6.11987828045587	8.77716775174584	12.3320960314616	17.6756797892003	24.3192536403354	35.6839295084783	89.8874843370995
Total SV, truncation	0	0	1	3	5	8	14	22	39.2	67.1000000000001	1241
Total SV, H-H Inversions	0	0	0	2	4	7	11	16	24	41	334
Total SV, T-T Inversions	0	0	1	2	4	7	11	16	24	39	327
Kataegis frequency	0	0	0	0	1	2	3	5	9	18	11380
CNA gain:loss	0	0.0320107148836431	0.306122448979592	0.553451397087761	0.777432354634427	1	1.26108241461722	1.68295454545454	2.29853658536585	3.83846153846154	230.636363636364
PGA gain:loss	0	0.000742496743598904	0.153890531501255	0.292384252056959	0.433423074781366	0.616938545736498	0.852965700018627	1.10160071931361	1.75934986624766	4.25050706035978	1244250473
