## Supplementary Table 4 for "Divergent mutational processes distinguish hypoxic and normoxic tumours"

feature	pval	bonf_pval	log_pval	log_bonf_pval
total_sv_del	1.30960525195183e-10	1.96440787792774e-09	9.88285959192757	8.70676833287189
pga_loss	2.06493111069327e-08	3.09739666603991e-07	7.68509443250386	6.50900317344818
pga_total	5.01297341142281e-08	7.51946011713421e-07	7.29990459885852	6.12381333980283
total_sv_dup	0.000281568048080583	0.00422352072120875	3.55041662981971	2.37432537076403
avg_cna_loss_length	0.00205356100556899	0.0308034150835348	2.68749239094111	1.51140113188543
avg_cna_length	0.00221966066870373	0.033294910030556	2.65371341337527	1.47762215431959
total_sv_tra	0.00257734298627864	0.0386601447941796	2.58882778279317	1.41273652373748
avg_cna_gain_length	0.00294699659460558	0.0442049489190837	2.53062036599767	1.35452910694199
MutsPerMb	0.0075955678577191	0.113933517865786	2.11943975198488	0.943348492929199
total_sv_h2hinv	0.0207758013360717	0.311637020041076	1.68244221620222	0.506350957146537
pga_gain	0.028277521132766	0.42416281699149	1.54855866437819	0.372467405322513
total_sv_t2tinv	0.0296020204706052	0.444030307059078	1.52867864538403	0.352587386328351
frequency.kat	0.0749711504123358	1	1.1251058249696	0
cna_gain_loss_ratio	0.136494387347604	1	0.864885206455311	0
pga_gain_loss_ratio	0.413755993611224	1	0.383255702041776	0
