## Supplementary Table 5 for "Divergent mutational processes distinguish hypoxic and normoxic tumours"

gene	pval	fdr_pval	log_pval	log_fdr_pval
BCL2	1.35013456290235e-17	7.08820645523735e-15	16.8696229448282	14.1494636414223
TP53	6.00188720939976e-15	1.57549539246744e-12	14.2217121703233	11.8025828625813
MYC	6.23526399684186e-07	0.000109117119944733	6.20514515406283	3.96210710537653
CREBBP	1.137888224599e-05	0.00149347829478619	4.94390039683727	2.82580108475927
SGK1	6.35798566940736e-05	0.00667588495287773	4.19668045529893	2.17549115622899
TNFRSF14	8.99109573585133e-05	0.00786720876886991	4.04618737800697	2.10417932498465
PTEN	0.000239428166198178	0.0179571124648634	3.62082476075956	1.74576349736786
STAT6	0.000300594760078042	0.0197265311301215	3.52201859423822	1.70494927782421
RAF1	0.00144222272592104	0.0764440691820654	2.84096766529684	1.11665620314135
VHL	0.00145607750822982	0.0764440691820654	2.83681550654731	1.11665620314135
