## Supplementary Table 6 for "Divergent mutational processes distinguish hypoxic and normoxic tumours"

feature	pval	fdr_pval	log_pval	log_fdr_pval
SBS1	3.24536904664925e-09	2.10948988032201e-07	8.48873591032427	6.67582255368141
SBS5	4.07931686768693e-08	1.32577798199825e-06	7.38941255883022	5.87752919785135
SBS56	1.04050210154447e-05	0.000225442122001301	4.98275703828922	3.64696493636602
SBS3	0.000151968919472053	0.00200728050913979	3.81824522443678	2.69739193241587
SBS6	0.000160639354566363	0.00200728050913979	3.79414804948546	2.69739193241587
SBS17b	0.000185287431612903	0.00200728050913979	3.73215403867508	2.69739193241587
SBS17a	0.000364054782437534	0.00338050869406281	3.43883325942741	2.47101794279881
SBS21	0.00440633187863948	0.0358014465139458	2.35592279551169	1.44609942586078
SBS12	0.00506032545270071	0.0365467949361718	2.29582155079523	1.4371507035917
