## Supplementary Table 7 for "Divergent mutational processes distinguish hypoxic and normoxic tumours"

feature	pval	fdr_pval	log_pval	log_fdr_pval
ID6	3.88678263968938e-06	6.60753048747194e-05	5.41040974571372	4.17996082433544
ID5	0.000147798976125965	0.00125629129707071	3.83032857449589	2.90090964878159
ID2	0.000969238735696097	0.00433633413910881	3.01356923757735	2.36287726033036
ID9	0.00102031391508443	0.00433633413910881	2.99126619038067	2.36287726033036
ID8	0.00907899513195489	0.0308685834486466	2.04196221676494	1.51048329972269
